# Organoid-derived Duodenum Intestine-Chip for preclinical drug assessment in a human relevant system

**DOI:** 10.1101/723015

**Authors:** Magdalena Kasendra, Raymond Luc, Jianyi Yin, Dimitris V. Manatakis, Athanasia Apostolou, Laxmi Sunuwar, Jenifer Obrigewitch, Geraldine A. Hamilton, Mark Donowitz, Katia Karalis

**Affiliations:** Emulate Inc., 27 Drydock Avenue, Boston, MA 02210, USA; Department of Medicine, Division of Gastroenterology, Johns Hopkins University School of Medicine, Baltimore, MD 21205, USA; Graduate Program, Department of Medicine, National and Kapodistrian University of Athens, Greece

## Abstract

Induction of intestinal drug metabolizing enzymes can complicate the development of new drugs, owing to potential to cause drug-drug interactions (DDIs) leading to changes in pharmacokinetics, safety and efficacy. The development of a human relevant model of the adult intestine that accurately predicts CYP450 induction could help address this challenge as species differences preclude extrapolation from animals. Here, we combined organoids and Organ-Chip technology to create a human Duodenum Intestine-Chip that emulates intestinal tissue architecture and functions, that are relevant for the study of drug transport, metabolism, and DDI. Duodenum Intestine-Chip demonstrates the polarized cell architecture, intestinal barrier function, presence of specialized cell subpopulations, and *in vivo*-relevant expression, localization, and function of major intestinal drug transporters. Notably, in comparison to Caco-2, it displays improved CYP3A4 expression and induction capability. This model could enable improved *in vitro* to *in vivo* extrapolation for better predictions of human pharmacokinetics and risk of DDIs.
