## Supplementary material for "Organoid-derived Duodenum Intestine-Chip for preclinical drug assessment in a human relevant system": Figure3- source data 3. Differentially Expressed Genes Common in Duodenum Intestine-Chip and Adult Duodenum versus Duodenal Organoids, Related to Figu

### Sheet: Supplementary Table 6
Supplementary Table 6. Differentially Expressed Genes Common in Adult Duodenum and Duodenum-Chip in comparison to Duodenal Organoids
No	Gene Symbol	Description	AdultDuo_1 FPKM	AdultDuo_2 FPKM	ChipDuo_1 FPKM	ChipDuo_2 FPKM	ChipDuo_3 FPKM	OrgDuo_1 FPKM	OrgDuo_2 FPKM	OrgDuo_3 FPKM	p_value	adj p_value	logFC
1	MT1G	metallothionein 1G(MT1G)	89.0231	1176.61	416.413	305.449	232.853	0.6602	0.7361	0.3895	0.000167163	0.00214383	-5.11933
2	CD36	CD36 molecule(CD36)	89.4558	100.847	23.7244	29.5239	32.3434	0.1171	0.0836	0.049	3.07566e-07	0.000290754	-5.76206
3	AQP10	aquaporin 10(AQP10)	89.4573	64.9797	45.4838	67.2375	32.1879	0.0909	0.1717	0.1069	2.93179e-07	0.000290754	-5.21557
4	APOA4	apolipoprotein A4(APOA4)	2344.59	2206.07	4852.68	2407.46	1493.4	15.1045	16.5772	20.5891	3.15206e-07	0.000290754	-3.95867
5	TTC36	tetratricopeptide repeat domain 36(TTC36)	8.40328	9.49161	7.5999	8.6862	7.2596	0.3072	0.3182	0.2416	2.15811e-05	0.000841731	-2.28011
6	NEU4	neuraminidase 4(NEU4)	17.1498	10.7562	12.9949	11.378	9.7137	0.1987	0.2817	0.1563	1.85379e-05	0.000781008	-2.99765
7	NAT8B	N-acetyltransferase 8B (putative, gene/pseudogene)(NAT8B)	38.521	68.2514	25.5935	15.643	14.0284	0.1087	0.187	0.0962	1.4033e-06	0.000348521	-4.77419
8	MEP1B	meprin A subunit beta(MEP1B)	199.563	268.889	207.462	177.891	241.955	7.8644	5.7911	4.8232	1.81615e-06	0.000348521	-2.85816
9	GBA3	glucosylceramidase beta 3 (gene/pseudogene)(GBA3)	167.758	189.784	119.706	123.631	112.835	9.8932	10.7912	12.4973	4.71185e-06	0.000477888	-2.05938
10	APOC3	apolipoprotein C3(APOC3)	1412.73	690.007	4883.9	982.626	1198.92	4.9725	3.4509	3.1132	2.53324e-06	0.000351519	-4.58051
11	G6PC	glucose-6-phosphatase catalytic subunit(G6PC)	12.7266	20.1281	27.7169	32.1689	33.0296	0.3385	0.4165	0.1262	7.95929e-05	0.00153012	-2.97209
12	SLC5A11	solute carrier family 5 member 11(SLC5A11)	7.62753	5.35649	6.0222	5.3692	4.1206	0.0794	0.0895	0.0863	4.4935e-05	0.00117273	-2.91317
13	SFRP5	secreted frizzled related protein 5(SFRP5)	40.0924	29.6499	38.8587	43.7508	38.1497	2.4132	1.9382	1.2177	3.5051e-05	0.00104788	-2.13997
14	PIPOX	pipecolic acid and sarcosine oxidase(PIPOX)	8.38446	14.5986	11.6378	6.2118	9.0857	0.1025	0.1719	0.0907	2.39692e-05	0.000886928	-3.25266
15	ANKRD22	ankyrin repeat domain 22(ANKRD22)	2.73728	2.15772	2.225	2.0419	2.7293	27.2451	22.628	22.3339	4.48406e-07	0.000290754	3.40965
16	MME	membrane metalloendopeptidase(MME)	227.233	273.681	82.2301	74.4564	110.619	1.5642	2.0529	2.6385	6.82118e-07	0.000290754	-3.94338
17	SLC2A7	solute carrier family 2 member 7(SLC2A7)	4.34279	2.68999	4.5168	1.9544	2.8774	0.001	0.001	0.001	1.44261e-05	0.000751514	-5.31562
18	MS4A10	membrane spanning 4-domains A10(MS4A10)	90.5973	101.803	120.497	88.4295	106.226	0.2343	0.8685	0.2654	1.0582e-05	0.000666213	-4.45416
19	TMEM25	transmembrane protein 25(TMEM25)	45.6099	49.5258	8.6033	9.7455	7.8021	0.545	0.3998	0.2513	1.45328e-06	0.000348521	-3.78552
20	MRO	maestro(MRO)	6.29855	5.85665	5.4258	4.5851	4.993	0.1688	0.3068	0.1856	0.000132381	0.00192918	-2.0751
21	SLC46A1	solute carrier family 46 member 1(SLC46A1)	71.8105	97.0823	19.8139	34.3677	37.6585	0.7053	0.9744	1.014	8.46948e-07	0.000304077	-3.62845
22	ACE	angiotensin I converting enzyme(ACE)	132.631	215.651	161.755	75.059	88.5419	1.8085	1.1426	0.8224	2.15678e-06	0.000351519	-4.01684
23	SLC5A4	solute carrier family 5 member 4(SLC5A4)	15.9109	21.6565	24.1778	15.604	15.2659	0.7925	0.7369	0.3957	2.82865e-05	0.000937053	-2.41153
24	ATP8B2	ATPase phospholipid transporting 8B2(ATP8B2)	14.4424	12.8751	5.1424	8.0557	5.8136	0.0309	0.0574	0.0106	1.32224e-05	0.000720672	-4.66889
25	UGT2A3	UDP glucuronosyltransferase family 2 member A3(UGT2A3)	162.566	181.874	81.4552	91.2444	87.789	4.7775	7.9577	4.7825	5.6976e-06	0.000499953	-2.66731
26	SLC2A5	solute carrier family 2 member 5(SLC2A5)	168.436	86.8965	112.901	40.9927	66.3081	0.2072	0.1179	0.0409	5.69896e-06	0.000499953	-5.82534
27	PNLIPRP2	pancreatic lipase related protein 2 (gene/pseudogene)(PNLIPRP2)	59.3669	83.2093	100.147	49.5726	127.519	1.0218	0.9275	0.6643	6.42142e-07	0.000290754	-3.48082
28	ADA	adenosine deaminase(ADA)	675.922	458.067	114.222	80.9389	71.0761	3.6846	2.0338	1.6356	1.50494e-06	0.000348521	-4.49455
29	SUSD2	sushi domain containing 2(SUSD2)	11.1592	16.8494	78.6062	46.862	51.6191	1.1482	0.7253	0.3368	0.000622196	0.00435403	-2.0312
30	APOA1	apolipoprotein A1(APOA1)	2225.37	1702.04	5407.71	2061.57	2683.54	19.1539	7.1194	4.9457	3.29214e-05	0.00101	-4.39404
31	SEMA6C	semaphorin 6C(SEMA6C)	12.1606	11.5001	10.7367	7.7976	8.3318	0.3485	0.6745	0.4608	6.56391e-05	0.0014155	-2.1408
32	SLC23A1	solute carrier family 23 member 1(SLC23A1)	19.6554	36.1294	17.8904	7.5649	11.2603	0.3547	0.3508	0.2284	7.8577e-06	0.000569414	-3.39466
33	ASAH2	N-acylsphingosine amidohydrolase 2(ASAH2)	54.518	81.672	32.4325	28.6965	29.8441	0.8651	0.3956	0.2235	1.75502e-05	0.00076944	-4.02591
34	GUCA2B	guanylate cyclase activator 2B(GUCA2B)	39.8921	45.4701	32.246	64.1808	26.3226	0.3806	0.9244	0.4077	8.9348e-06	0.000608666	-3.39228
35	GLRX	glutaredoxin(GLRX)	129.008	163.145	51.0514	38.8429	34.8947	5.5528	5.7722	6.6494	2.52923e-06	0.000351519	-2.43262
36	GUCA2A	guanylate cyclase activator 2A(GUCA2A)	35.0349	90.2729	12.9356	14.1247	9.5732	0.363	0.8449	0.4704	4.02266e-05	0.00112027	-3.65968
37	SLC6A4	solute carrier family 6 member 4(SLC6A4)	4.10258	8.52687	12.1876	5.7468	5.275	0.1573	0.1411	0.0879	0.000328247	0.0030578	-2.49006
38	NLRP6	NLR family pyrin domain containing 6(NLRP6)	59.0179	33.3212	18.8142	17.481	24.45	1.1508	0.6775	0.4023	3.34854e-05	0.00102258	-3.21831
39	CHP2	calcineurin like EF-hand protein 2(CHP2)	245.652	280.707	131.526	150.882	112.237	14.7285	20.5916	13.2319	1.48036e-05	0.000760345	-2.03143
40	CYP27A1	cytochrome P450 family 27 subfamily A member 1(CYP27A1)	74.2114	69.976	49.6208	39.0616	44.5447	3.4883	1.8968	3.2487	2.10535e-05	0.000834848	-2.48763
41	UGT2B7	UDP glucuronosyltransferase family 2 member B7(UGT2B7)	51.8223	84.8792	134.876	71.5946	76.6729	1.2685	3.1184	2.2366	6.75507e-05	0.00144267	-2.65605
42	DNASE1	deoxyribonuclease 1(DNASE1)	43.0668	51.9439	27.4018	20.1767	28.1305	2.7877	1.9777	2.881	1.5931e-05	0.000766809	-2.15462
43	FAM131B	family with sequence similarity 131 member B(FAM131B)	1.13193	0.589359	0.068	0.0285	0.0406	2.7401	2.9852	5.5708	0.000165604	0.00214383	3.06234
44	F10	coagulation factor X(F10)	11.1969	11.888	22.3813	16.4307	13.1832	0.2021	0.635	0.4029	0.000280609	0.00281967	-2.33113
45	SOAT2	sterol O-acyltransferase 2(SOAT2)	7.1021	14.1054	12.2573	16.2469	8.3352	0.2126	0.5752	0.2505	0.000530685	0.00397882	-2.31357
46	ALPI	alkaline phosphatase, intestinal(ALPI)	271.842	200.168	270.258	101.239	86.8179	2.9125	2.6429	1.9936	4.23472e-07	0.000290754	-3.70978
47	SULT2A1	sulfotransferase family 2A member 1(SULT2A1)	47.689	77.5523	101.597	52.4211	112.002	1.0792	0.9139	0.2821	4.97553e-05	0.00122871	-3.55588
48	SLC2A2	solute carrier family 2 member 2(SLC2A2)	74.5177	50.3084	54.5198	26.74	76.7083	1.0258	0.8597	0.47	4.08508e-06	0.000437631	-3.45628
49	FGL2	fibrinogen like 2(FGL2)	39.5794	44.8531	3.8126	3.411	2.4778	0.1442	0.1864	0.0696	1.31495e-06	0.000348521	-4.59005
50	MPP1	membrane palmitoylated protein 1(MPP1)	51.1192	72.8432	22.9409	15.8956	15.2319	1.7189	0.8875	0.7659	1.15878e-05	0.000687274	-3.16457
51	ENPP7	ectonucleotide pyrophosphatase/phosphodiesterase 7(ENPP7)	58.0078	47.45	82.4779	53.5219	29.3429	0.6395	0.1964	0.131	3.56953e-05	0.00104788	-4.22379
52	SHBG	sex hormone binding globulin(SHBG)	7.20065	4.93459	18.88	5.8498	13.7168	0.2621	0.2445	0.1488	0.000209203	0.00243563	-2.05297
53	CALB2	calbindin 2(CALB2)	1.02408	1.6789	0.3501	0.1625	0.2051	20.7819	9.7647	10.7368	3.05849e-05	0.000966607	3.64007
54	RGN	regucalcin(RGN)	13.0656	15.5301	2.714	3.6148	4.2555	0.1695	0.1781	0.286	2.81677e-05	0.00093545	-3.0647
55	ASPDH	aspartate dehydrogenase domain containing(ASPDH)	8.07819	9.42442	13.569	6.5982	7.1238	0.4496	0.4636	0.2066	0.000136175	0.00195674	-2.08616
56	SMLR1	small leucine rich protein 1(SMLR1)	8.45644	15.0575	10.8961	6.8061	7.17	0.6652	0.3054	0.349	0.000337863	0.00309601	-2.22656
57	SLC6A9	solute carrier family 6 member 9(SLC6A9)	2.78924	1.74496	0.3269	0.4847	0.329	5.9744	5.0372	4.6227	7.91321e-05	0.00152738	2.03651
58	MT1F	metallothionein 1F(MT1F)	28.199	192.168	23.5623	18.4433	8.8473	0.6117	0.3682	0.2324	0.000290131	0.00287405	-4.19461
59	AQP7	aquaporin 7(AQP7)	32.4393	25.5143	20.9233	15.453	20.7646	1.8833	1.45	0.7221	7.85558e-05	0.00152341	-2.25277
60	CCL15-CCL14	CCL15-CCL14 readthrough (NMD candidate)(CCL15-CCL14)	16.6805	13.1927	4.3675	4.6364	4.0299	0.5912	1.0031	0.604	4.74994e-05	0.0011999	-2.0497
61	SLC6A13	solute carrier family 6 member 13(SLC6A13)	4.87869	1.56249	1.0495	1.2699	1.3557	0.0253	0.0178	0.0296	0.00205872	0.00898127	-2.87187
62	CEACAM20	carcinoembryonic antigen related cell adhesion molecule 20(CEACAM20)	39.5302	32.8969	11.4059	5.1439	5.317	0.2734	0.147	0.1228	3.10836e-06	0.000380294	-4.1925
63	WDR49	WD repeat domain 49(WDR49)	0.638325	1.07783	1.7081	0.915	1.1566	0.0063	0.0056	0.001	0.00271998	0.0106991	-2.67066
64	BST1	bone marrow stromal cell antigen 1(BST1)	46.8868	35.7449	48.3292	19.9004	31.36	1.6877	0.8723	0.7262	2.17139e-05	0.000841731	-2.79557
65	TMPRSS15	transmembrane protease, serine 15(TMPRSS15)	643.85	870.01	86.6197	52.8065	66.1373	3.1544	5.8826	2.6051	1.5364e-06	0.000348521	-4.29647
66	LRP8	LDL receptor related protein 8(LRP8)	0.498391	0.751782	0.053	0.0316	0.0778	2.5132	2.0068	2.4484	4.70503e-05	0.00119553	3.10159
67	TNS4	tensin 4(TNS4)	1.0595	0.785158	0.1279	0.155	0.1636	4.1064	9.6944	8.9277	2.91177e-05	0.000952707	3.55695
68	CRIP1	cysteine rich protein 1(CRIP1)	163.203	315.348	9.183	9.4024	11.9672	0.6973	1.3535	1.2517	2.07778e-06	0.000351519	-4.42386
69	EGFL7	EGF like domain multiple 7(EGFL7)	21.2602	9.78443	14.7201	7.9283	12.2477	0.4851	0.9344	0.8379	0.00074969	0.00484146	-2.01252
70	RBP2	retinol binding protein 2(RBP2)	2221	3683.97	2242.13	1110.06	999.63	76.5237	37.2727	32.2408	6.50545e-05	0.00140747	-3.17748
71	ADORA2A-AS1	ADORA2A antisense RNA 1(ADORA2A-AS1)	5.33284	2.04084	3.6377	7.6506	8.9263	0.0266	0.0761	0.007	0.0024975	0.0101435	-3.05223
72	COL28A1	collagen type XXVIII alpha 1 chain(COL28A1)	1.67614	0.870571	0.2209	0.2593	0.1796	5.6434	5.7103	3.2108	0.000118911	0.00183462	2.76188
73	CPQ	carboxypeptidase Q(CPQ)	29.8662	32.77	9.2699	14.3014	9.3536	1.3179	1.4105	0.598	2.69483e-05	0.000921861	-2.49886
74	ESRRG	estrogen related receptor gamma(ESRRG)	4.67564	6.00487	1.5059	1.3245	1.6067	0.1426	0.1118	0.0566	0.000133572	0.00193709	-2.56963
75	FAM20C	FAM20C, golgi associated secretory pathway kinase(FAM20C)	20.9764	15.0991	0.7317	1.2829	1.5932	0.0233	0.0356	0.0272	2.33636e-06	0.000351519	-4.94958
76	ACAD11	acyl-CoA dehydrogenase family member 11(ACAD11)	23.1497	26.3301	1.6341	1.2373	1.6758	0.0772	0.0731	0.1123	3.71577e-06	0.000418307	-4.36882
77	PALM	paralemmin(PALM)	10.7409	5.05356	3.021	2.1308	1.6444	0.1017	0.1387	0.1445	0.00022161	0.00251183	-2.73593
78	AQP3	aquaporin 3 (Gill blood group)(AQP3)	100.808	67.7157	49.6916	42.6407	53.1071	3.5116	1.9628	0.9546	9.28733e-05	0.00165601	-2.95502
79	MT1H	metallothionein 1H(MT1H)	7.23167	141.007	86.3993	72.9981	46.932	0.058	0.0502	0.001	0.00261669	0.0104197	-5.92588
80	SLC51B	solute carrier family 51 beta subunit(SLC51B)	88.8633	89.2948	144.117	83.6969	61.7899	7.8682	5.109	3.5397	5.85575e-05	0.00131638	-2.0868
81	MT1B	metallothionein 1B(MT1B)	1.06814	3.30832	6.1512	3.8791	0.8549	0.001	0.001	0.001	0.000269354	0.00275662	-4.47154
82	POLQ	DNA polymerase theta(POLQ)	0.848149	1.22277	0.0512	0.0324	0.0503	0.8885	2.3829	2.0183	0.00117624	0.00631065	2.05653
83	PSAT1	phosphoserine aminotransferase 1(PSAT1)	6.14089	5.63003	2.1748	2.7939	1.717	30.2317	62.5846	79.3561	4.44074e-05	0.00116813	3.04153
84	SLC4A7	solute carrier family 4 member 7(SLC4A7)	57.7409	49.1022	20.0541	28.2647	43.1446	3.0665	4.1399	2.7406	7.90751e-06	0.000569414	-2.0407
85	UPB1	beta-ureidopropionase 1(UPB1)	3.93262	1.91007	1.3983	0.8919	1.0996	0.004	0.0036	0.0117	0.000472817	0.00372487	-4.01427
86	EDN3	endothelin 3(EDN3)	40.8603	29.5795	4.1012	11.9593	6.1613	0.0472	0.2071	0.1281	2.21647e-05	0.000844799	-4.51425
87	MT1M	metallothionein 1M(MT1M)	3.66394	60.0881	4.0272	11.3273	3.7654	0.1978	0.0954	0.1041	0.00809299	0.022309	-3.41783
88	UGT2B17	UDP glucuronosyltransferase family 2 member B17(UGT2B17)	380.497	266.008	752.658	311.933	300.488	9.0957	2.073	2.6897	0.000150605	0.00203827	-3.58746
89	TREH	trehalase(TREH)	92.3877	92.873	81.1215	60.8989	45.1168	3.7946	3.1643	1.1837	7.50186e-05	0.00151606	-2.83595
90	MGAM	maltase-glucoamylase(MGAM)	89.4534	106.478	77.0689	62.6139	78.6397	5.578	2.2225	1.5322	0.000161634	0.00213945	-2.79331
91	APOB	apolipoprotein B(APOB)	129.256	208.612	300.559	250.943	348.269	3.7283	3.5894	0.4972	0.000521418	0.00393552	-3.56922
92	PRKG2	protein kinase, cGMP-dependent, type II(PRKG2)	6.87292	10.9268	3.363	2.1748	3.7294	0.3674	0.2548	0.4139	0.000287285	0.00285834	-2.10655
93	ADH6	alcohol dehydrogenase 6 (class V)(ADH6)	28.0739	63.2263	17.3901	16.5961	15.6156	1.3397	2.9387	2.5443	0.00054366	0.00402788	-2.16914
94	C8G	complement C8 gamma chain(C8G)	45.8804	47.8517	249.935	83.2977	112.446	4.3462	1.8592	0.902	0.000679652	0.00457602	-2.36668
95	KRT7	keratin 7(KRT7)	0.502242	0.542924	10.0285	9.0981	12.4134	181.173	86.6288	116.165	4.58263e-07	0.000290754	7.29514
96	MUC1	mucin 1, cell surface associated(MUC1)	44.7753	9.76748	10.7099	20.6413	12.501	134.114	125.281	94.0959	0.00182146	0.00835624	2.52048
97	ABCG1	ATP binding cassette subfamily G member 1(ABCG1)	9.09049	27.4282	4.2311	14.1061	5.942	0.3914	0.4571	0.1716	0.000410888	0.00347359	-2.80716
98	CENPE	centromere protein E(CENPE)	0.869841	1.79539	0.0683	0.0489	0.0722	1.1701	4.2284	4.1171	0.00407604	0.013948	2.23908
99	WNT5B	Wnt family member 5B(WNT5B)	4.28263	4.81276	2.9106	1.3064	1.4923	0.0823	0.0588	0.0969	0.000218266	0.00249919	-2.56906
100	ERCC6L	ERCC excision repair 6 like, spindle assembly checkpoint helicase(ERCC6L)	0.470993	0.638651	0.0621	0.046	0.0807	0.7704	1.7084	1.5032	0.000233365	0.00259199	2.7177
101	CPNE6	copine 6(CPNE6)	4.40435	5.7361	2.2268	0.5974	1.725	0.0147	0.0129	0.0172	2.97826e-05	0.000964955	-4.02647
102	SCTR	secretin receptor(SCTR)	21.828	33.3845	4.453	3.0292	5.4401	0.2475	0.1671	0.0364	6.9687e-05	0.00146475	-4.19835
103	SMIM3	small integral membrane protein 3(SMIM3)	5.82574	11.6608	5.0822	3.1775	3.3006	32.6669	41.1349	78.1001	0.000262701	0.00271827	2.52522
104	SLC6A19	solute carrier family 6 member 19(SLC6A19)	202.664	121.71	118.972	154.537	103.981	7.2983	3.193	1.2942	0.000410776	0.00347359	-3.12269
105	ADH4	alcohol dehydrogenase 4 (class II), pi polypeptide(ADH4)	143.239	208.643	286.812	260.851	408.391	2.5035	11.18	9.1272	0.0013149	0.00675992	-2.53475
106	COL5A2	collagen type V alpha 2 chain(COL5A2)	10.1066	9.22531	0.5195	0.5172	0.6682	0.0384	0.0557	0.0451	6.36684e-06	0.000530161	-3.88931
107	FTCD	formimidoyltransferase cyclodeaminase(FTCD)	1.68941	1.45402	4.8987	1.6864	1.352	0.0321	0.0117	0.0303	0.00404778	0.0138943	-2.13649
108	UST	uronyl 2-sulfotransferase(UST)	1.70727	1.79276	0.8232	0.8795	1.8042	9.4091	13.9145	10.026	1.86195e-06	0.000348521	3.06074
109	RARG	retinoic acid receptor gamma(RARG)	3.93382	1.71096	0.101	0.2808	0.2496	7.5505	9.5501	7.9098	0.000473421	0.00372487	2.24385
110	HPDL	4-hydroxyphenylpyruvate dioxygenase like(HPDL)	1.74339	3.04821	0.3785	0.7971	0.7266	7.8159	17.064	14.7421	0.000164747	0.0021437	2.82977
111	S100G	S100 calcium binding protein G(S100G)	267.149	306.21	16.4016	20.859	17.371	0.0463	0.001	0.0544	0.000135535	0.00195488	-8.05546
112	UGT1A4	UDP glucuronosyltransferase family 1 member A4(UGT1A4)	20.0248	5.89448	7.4226	7.5894	8.8509	0.7361	0.135	0.2128	0.00530573	0.0165955	-2.52467
113	BRCA2	BRCA2, DNA repair associated(BRCA2)	0.634643	0.667065	0.0261	0.0282	0.0444	0.763	1.392	1.1109	0.0001642	0.0021437	2.3226
114	STC2	stanniocalcin 2(STC2)	0.435518	0.589372	0.2185	0.3152	0.1863	4.5357	10.692	16.4402	3.53513e-05	0.00104788	4.67483
115	SLC5A12	solute carrier family 5 member 12(SLC5A12)	1.90816	6.34325	0.4249	0.772	0.2406	0.001	0.0034	0.001	0.000125931	0.00188387	-5.11606
116	MTHFD1L	methylenetetrahydrofolate dehydrogenase (NADP+ dependent) 1-like(MTHFD1L)	1.82554	3.48071	0.5849	0.5723	0.6842	4.7232	7.5238	11.2006	0.00103895	0.00588297	2.18978
117	PDK4	pyruvate dehydrogenase kinase 4(PDK4)	47.6579	95.4401	48.6966	16.9802	45.7806	3.593	2.5865	1.9836	5.76793e-05	0.00131638	-2.45895
118	TRPV6	transient receptor potential cation channel subfamily V member 6(TRPV6)	21.2578	14.6162	4.9332	4.748	4.5509	0.711	0.3738	0.1354	0.00029928	0.00291468	-2.8865
119	DUOX2	dual oxidase 2(DUOX2)	2.28409	0.69982	0.4763	1.1679	1.276	13.3045	14.2311	22.6395	0.000189006	0.00229669	3.90934
120	CARD11	caspase recruitment domain family member 11(CARD11)	2.92584	3.11218	0.3364	1.0905	0.6116	11.9484	12.1627	9.2912	2.38034e-06	0.000351519	2.34904
121	TFEC	transcription factor EC(TFEC)	1.76042	3.77938	0.2145	0.1215	0.2075	0.001	0.001	0.001	5.18501e-05	0.00124933	-4.92021
122	SLC43A2	solute carrier family 43 member 2(SLC43A2)	43.1683	13.0271	14.6005	9.0974	12.232	2.2754	0.7371	0.8023	0.0033526	0.012279	-2.15313
123	MS4A15	membrane spanning 4-domains A15(MS4A15)	0.953705	1.1109	1.402	1.0215	0.5606	0.0104	0.0172	0.001	0.00527756	0.016566	-2.58941
124	FOXQ1	forkhead box Q1(FOXQ1)	24.455	5.94887	1.9188	5.8557	4.7187	39.4424	75.3171	41.9475	0.00337863	0.0123454	2.20693
125	KLK10	kallikrein related peptidase 10(KLK10)	0.389014	0.0580751	7.1787	5.9778	10.7925	122.582	51.1545	76.8815	2.06626e-05	0.000825363	8.40259
126	DYSF	dysferlin(DYSF)	2.77155	2.5379	0.8957	0.4298	0.8163	0.0256	0.0137	0.0328	0.000602935	0.00427579	-2.83046
127	CLIC6	chloride intracellular channel 6(CLIC6)	3.33423	1.20114	0.8986	0.8969	1.0278	21.4917	10.5191	6.8825	0.000906293	0.00540771	2.96515
128	MT2A	metallothionein 2A(MT2A)	65.4047	579.561	163.487	117.108	60.825	5.2341	0.8361	0.6365	0.00194323	0.00865655	-3.9267
129	SPARC	secreted protein acidic and cysteine rich(SPARC)	91.6325	69.6439	4.7666	0.5623	5.2112	0.0053	0.0047	0.0111	1.80594e-06	0.000348521	-7.60822
130	ADORA2A	adenosine A2a receptor(ADORA2A)	4.43375	3.88444	0.3677	0.6664	0.8688	0.0207	0.0477	0.0184	5.23189e-05	0.00124933	-3.32749
131	KCNN4	potassium calcium-activated channel subfamily N member 4(KCNN4)	10.5163	2.69583	1.3162	4.1172	3.01	21.1579	29.8096	31.1838	0.00199944	0.0088388	2.50968
132	CLIC5	chloride intracellular channel 5(CLIC5)	18.0037	22.1959	6.6045	9.298	8.0564	1.6701	0.6869	0.3626	0.000621744	0.00435403	-2.32008
133	CLSPN	claspin(CLSPN)	0.589491	0.729396	0.217	0.2516	0.2237	1.4096	2.5152	2.8459	7.73465e-05	0.00151768	2.93467
134	MT1X	metallothionein 1X(MT1X)	27.5206	267.507	26.6185	18.1649	12.9163	0.2798	1.2548	1.3841	0.00237442	0.00985057	-3.69668
135	SGK1	serum/glucocorticoid regulated kinase 1(SGK1)	56.9072	70.2315	46.5997	16.7375	30.3385	2.1348	0.4228	0.3047	0.000319626	0.003019	-3.61773
136	CLEC14A	C-type lectin domain family 14 member A(CLEC14A)	12.7579	7.58894	2.09	0.2177	2.2809	0.001	0.001	0.001	2.4082e-06	0.000351519	-6.58842
137	RBPMS2	RNA binding protein with multiple splicing 2(RBPMS2)	3.22841	7.41665	0.9085	1.7031	1.0821	0.0108	0.0518	0.0703	0.00162744	0.00778056	-3.30381
138	OTOP3	otopetrin 3(OTOP3)	98.7013	70.5964	92.7761	101.924	97.2689	1.8841	6.9207	8.8408	0.00359688	0.0128685	-2.08174
139	RASAL1	RAS protein activator like 1(RASAL1)	1.08609	0.220449	0.1927	0.5725	0.2899	4.4736	9.1459	6.5188	0.000509427	0.00388029	4.32841
140	ADH1A	alcohol dehydrogenase 1A (class I), alpha polypeptide(ADH1A)	4.79283	13.2379	1.381	4.5521	1.7049	0.1835	0.3239	0.1623	0.000863603	0.00523841	-2.36598
141	E2F7	E2F transcription factor 7(E2F7)	0.623395	0.834414	0.0465	0.0072	0.0525	0.5795	1.4343	1.1027	0.000925668	0.00546514	2.10629
142	TRHDE	thyrotropin releasing hormone degrading enzyme(TRHDE)	5.25835	4.67825	0.9703	1.6732	2.8288	0.0631	0.187	0.1534	0.000648295	0.00444516	-2.29944
143	CAPN13	calpain 13(CAPN13)	25.1664	23.6993	2.6826	1.5264	2.5147	0.5843	0.2442	0.2208	2.64147e-05	0.000918775	-3.26487
144	SLC7A9	solute carrier family 7 member 9(SLC7A9)	90.7035	87.0492	71.1657	36.4842	42.5264	6.7511	1.7951	1.4315	0.000623739	0.00435633	-2.73211
145	HAPLN2	hyaluronan and proteoglycan link protein 2(HAPLN2)	2.79198	2.07344	1.0347	2.6226	1.0973	0.0102	0.0645	0.066	0.00632965	0.0187267	-2.36157
146	DEFB1	defensin beta 1(DEFB1)	18.0155	7.21351	2.8317	7.8112	4.7528	0.0441	0.4102	0.2042	0.0024843	0.0101107	-3.03977
147	TMEM229A	transmembrane protein 229A(TMEM229A)	10.0921	5.9597	3.7744	4.9785	4.5418	0.0987	0.6084	0.4272	0.00600059	0.0180794	-2.07594
148	CYP3A4	cytochrome P450 family 3 subfamily A member 4(CYP3A4)	535.779	655.687	2799.19	913.946	1409.19	72.2007	11.098	9.0298	0.00835353	0.0228612	-2.46855
149	LCT	lactase(LCT)	336.107	116.876	53.323	1.7195	15.0875	0.051	0.0415	0.0268	8.83295e-07	0.000308781	-7.0498
150	COL6A1	collagen type VI alpha 1 chain(COL6A1)	72.4197	84.3577	5.3804	21.2643	9.7915	1.7475	1.359	0.6645	6.90039e-06	0.000552198	-3.31642
151	KIF26B	kinesin family member 26B(KIF26B)	0.614976	0.269464	0.0337	0.0392	0.0219	0.4916	0.3751	0.2286	0.00289685	0.0111296	2.0408
152	EPB41L3	erythrocyte membrane protein band 4.1 like 3(EPB41L3)	42.8474	52.6268	1.3181	2.0491	3.4919	0.0736	0.2356	0.2875	2.53532e-05	0.000900808	-4.44227
153	PKLR	pyruvate kinase, liver and RBC(PKLR)	18.639	10.4113	14.6992	12.4223	7.6677	0.182	1.0539	1.0397	0.00627689	0.0186246	-2.15104
154	F11	coagulation factor XI(F11)	10.3246	8.29112	9.386	3.4822	3.8524	0.8154	0.2177	0.1526	0.00176574	0.00818711	-2.27439
155	MST1	macrophage stimulating 1(MST1)	79.0294	52.1701	37.5791	25.1998	23.0139	1.3584	3.6039	5.0538	0.000946478	0.0055461	-2.30762
156	PECAM1	platelet and endothelial cell adhesion molecule 1(PECAM1)	13.9561	9.50818	4.3131	0.4568	5.0851	0.0249	0.0079	0.0135	2.48802e-05	0.000893268	-5.025
157	MYL9	myosin light chain 9(MYL9)	134.937	511.231	52.5357	19.1902	22.7754	3.601	0.6944	0.5174	0.000254885	0.00268296	-4.46147
158	GGT3P	gamma-glutamyltransferase 3 pseudogene(GGT3P)	2.44524	1.0599	0.5688	0.3948	0.9892	0.0085	0.001	0.0187	0.00605489	0.0181747	-3.124
159	PLA2G1B	phospholipase A2 group IB(PLA2G1B)	26.5766	7.92223	4.4353	1.9412	1.3451	0.3562	0.1682	0.2293	0.000532591	0.00398813	-2.94624
160	SCML4	sex comb on midleg-like 4 (Drosophila)(SCML4)	4.57828	5.27021	1.8477	0.5229	0.6426	0.0415	0.0735	0.0488	4.52064e-05	0.00117519	-2.96903
161	TMEM151A	transmembrane protein 151A(TMEM151A)	0.119522	0.138444	0.9532	0.5302	0.5709	0.1216	0.0565	0.0389	0.00247838	0.0100959	2.28651
162	CD93	CD93 molecule(CD93)	12.3042	7.83802	1.7186	0.1738	2.4403	0.0041	0.001	0.001	5.00429e-06	0.000486022	-6.35595
163	PTX3	pentraxin 3(PTX3)	0.366964	0.934403	1.639	0.1327	1.6138	0.001	0.001	0.001	0.0027398	0.0107602	-2.84005
164	UGT2B15	UDP glucuronosyltransferase family 2 member B15(UGT2B15)	32.4329	23.4953	52.393	9.8585	28.4785	2.8871	1.3196	0.8661	0.000482663	0.00375841	-2.06175
165	PCSK9	proprotein convertase subtilisin/kexin type 9(PCSK9)	4.53004	2.23648	2.5651	6.4744	2.7417	19.9222	47.1678	34.5181	0.000118287	0.00183238	3.3117
166	SEMA3G	semaphorin 3G(SEMA3G)	3.39089	2.44934	0.2587	0.3461	0.3479	0.0298	0.0116	0.0058	0.000321224	0.00302205	-3.42523
167	GIMAP7	GTPase, IMAP family member 7(GIMAP7)	18.4391	19.7819	0.6865	0.0949	0.3332	0.001	0.001	0.001	5.75229e-07	0.000290754	-7.30825
168	SRGN	serglycin(SRGN)	78.4742	71.9578	2.3704	0.2426	2.8316	0.001	0.0156	0.001	7.44713e-06	0.000562436	-8.14273
169	XPNPEP2	X-prolyl aminopeptidase 2(XPNPEP2)	93.655	110.115	99.8048	120.527	181.172	2.2081	8.0188	13.8339	0.00703016	0.0202423	-2.03146
170	ECSCR	endothelial cell surface expressed chemotaxis and apoptosis regulator(ECSCR)	14.0441	6.46541	1.3083	0.1149	1.2102	0.001	0.001	0.001	4.40109e-06	0.000457882	-6.54392
171	CCK	cholecystokinin(CCK)	149.979	123.887	16.5098	7.6155	2.6577	0.1591	0.5213	0.0476	3.4904e-05	0.00104788	-5.50928
172	NAT8	N-acetyltransferase 8 (putative)(NAT8)	1.56071	2.10279	5.5429	7.4082	0.7108	0.001	0.0198	0.0266	0.00807163	0.0222594	-3.0215
173	HLA-DMB	major histocompatibility complex, class II, DM beta(HLA-DMB)	81.2053	81.3148	8.3467	8.8314	1.3901	0.178	0.2417	0.0427	8.01474e-06	0.000569414	-5.23059
174	TTR	transthyretin(TTR)	12.3347	5.56321	42.1253	9.4502	7.9151	0.7404	0.2711	0.0345	0.0124926	0.0306977	-2.4734
175	LYVE1	lymphatic vessel endothelial hyaluronan receptor 1(LYVE1)	16.5175	21.6042	2.9114	0.247	3.1001	0.0127	0.001	0.001	2.80604e-05	0.000934724	-6.74394
176	KRT13	keratin 13(KRT13)	0.120292	0.328689	0.1136	0.0482	0.1044	1.3163	0.5993	0.4761	0.000657868	0.0044839	3.66536
177	ESM1	endothelial cell specific molecule 1(ESM1)	0.845969	0.686285	0.3281	0.0885	0.7234	0.001	0.001	0.001	0.000314921	0.00300375	-3.22995
178	MT1L	metallothionein 1L (gene/pseudogene)(MT1L)	5.22655	3.43146	0.4998	1.244	0.6213	0.1012	0.1308	0.0601	0.000262917	0.00271827	-2.32284
179	ABCG8	ATP binding cassette subfamily G member 8(ABCG8)	52.1705	50.7187	6.1628	8.5389	8.2543	0.1015	0.2679	1.2036	0.000587122	0.00420903	-4.01759
180	THSD4	thrombospondin type 1 domain containing 4(THSD4)	6.51892	7.19562	0.2793	0.8856	0.5205	0.0166	0.0302	0.0025	7.6853e-05	0.00151606	-4.59822
181	FABP4	fatty acid binding protein 4(FABP4)	5.13719	6.40883	1.6751	0.1136	1.1798	0.001	0.001	0.001	3.54282e-06	0.000402247	-5.97591
182	DNAH2	dynein axonemal heavy chain 2(DNAH2)	0.0392111	0.0238493	0.0426	0.0078	0.0145	0.099	0.1837	0.1053	7.6133e-05	0.00151606	3.89408
183	GNG11	G protein subunit gamma 11(GNG11)	25.0418	22.7755	4.2018	0.3226	3.597	0.001	0.001	0.0169	8.41873e-05	0.00157743	-6.85057
184	WNT9B	Wnt family member 9B(WNT9B)	1.41522	1.42781	0.1248	0.0662	0.1269	0.001	0.001	0.001	5.75193e-05	0.00131638	-4.10581
185	HLA-DRA	major histocompatibility complex, class II, DR alpha(HLA-DRA)	936.255	999.645	218.094	135.686	31.3443	3.5898	2.7936	0.3045	0.000126854	0.00189341	-5.29498
186	LCN2	lipocalin 2(LCN2)	43.2863	29.6407	30.842	14.9528	36.3619	886.654	271.962	264.153	0.000356498	0.00319275	3.23779
187	FBXW10	F-box and WD repeat domain containing 10(FBXW10)	0.239227	0.104117	0.0851	0.0637	0.0908	1.1131	0.3696	0.4103	0.000339497	0.0031017	3.78955
188	KRT17	keratin 17(KRT17)	0.517605	0.476201	0.3	0.2101	0.4578	4.2232	1.7043	4.6618	5.1986e-05	0.00124933	3.69655
189	TIE1	tyrosine kinase with immunoglobulin like and EGF like domains 1(TIE1)	6.57492	4.50015	1.125	0.1478	1.154	0.0072	0.0037	0.0046	1.59754e-05	0.000766809	-4.974
190	MGP	matrix Gla protein(MGP)	34.0889	52.5617	0.2651	0.1648	0.3699	0.001	0.001	0.0102	2.15375e-05	0.000841731	-7.55063
191	MMRN1	multimerin 1(MMRN1)	3.94324	4.95443	1.2958	0.1044	1.6835	0.001	0.001	0.001	5.72063e-06	0.000499953	-5.64733
192	PXDN	peroxidasin(PXDN)	9.12053	5.84337	0.8915	0.1145	1.2055	0.001	0.0026	0.0032	1.21115e-05	0.000702575	-5.83264
193	MUC4	mucin 4, cell surface associated(MUC4)	1.68943	0.298144	0.0914	0.0941	0.0858	8.3625	1.4512	0.9221	0.0167453	0.0379469	2.82542
194	EPHX4	epoxide hydrolase 4(EPHX4)	0.872176	0.132078	0.4564	0.1669	0.3614	4.6315	1.9366	2.7084	0.00208563	0.00904682	4.16396
195	TRPV2	transient receptor potential cation channel subfamily V member 2(TRPV2)	7.00951	4.07294	0.9389	0.3352	0.5176	0.0674	0.0584	0.0722	0.000150715	0.00203827	-2.90119
196	ACRBP	acrosin binding protein(ACRBP)	6.58945	6.5554	3.2027	0.9548	2.4304	0.1966	0.2012	0.428	0.00076528	0.00488749	-2.02878
197	SOX18	SRY-box 18(SOX18)	11.7272	1.30034	1.0018	0.0853	0.9336	0.001	0.001	0.001	0.000666023	0.00451401	-5.38981
198	ABCG5	ATP binding cassette subfamily G member 5(ABCG5)	62.1017	69.5429	6.4874	7.4591	6.113	0.0674	0.2831	1.091	0.000607907	0.00429773	-4.38314
199	CCNA1	cyclin A1(CCNA1)	0.605879	0.693745	0.1804	0.1156	0.1265	0.001	0.0084	0.001	0.00338734	0.0123585	-2.59139
200	MSN	moesin(MSN)	48.8937	40.7577	1.9065	0.2017	2.5978	0.001	0.001	0.0132	3.08539e-05	0.000966657	-7.55224
201	TCN1	transcobalamin 1(TCN1)	18.1387	0.957448	1.6685	11.9687	4.9842	49.1228	57.1863	57.0278	0.0104609	0.0269485	3.66818
202	NMU	neuromedin U(NMU)	0.548848	1.10936	1.8303	0.8676	1.356	6.9731	26.6671	23.8082	0.000121094	0.00184919	4.61837
203	LPL	lipoprotein lipase(LPL)	0.521957	0.722562	0.0197	0.0055	0.1703	2.1164	4.4773	7.4868	0.000132255	0.00192918	3.64308
204	CRISPLD2	cysteine rich secretory protein LCCL domain containing 2(CRISPLD2)	10.5135	10.2298	0.0628	0.0183	0.0243	0.257	0.1618	0.1382	2.47682e-05	0.000893268	-2.84514
205	ITGB3	integrin subunit beta 3(ITGB3)	4.23873	3.50365	0.1783	0.1396	0.3069	0.0057	0.0131	0.0121	5.29852e-05	0.00125641	-4.01533
206	S1PR1	sphingosine-1-phosphate receptor 1(S1PR1)	9.47666	7.83756	0.6686	0.0906	0.7255	0.001	0.0068	0.001	1.1501e-05	0.000687274	-6.10354
207	GSTA2	glutathione S-transferase alpha 2(GSTA2)	94.2944	137.423	128.049	19.7097	49.0381	4.5508	6.8273	4.883	1.40131e-05	0.000744599	-2.30429
208	GIMAP4	GTPase, IMAP family member 4(GIMAP4)	15.5421	16.0033	0.7863	0.0727	0.8042	0.001	0.001	0.001	7.38031e-07	0.000297091	-7.09989
209	LRAT	lecithin retinol acyltransferase (phosphatidylcholine--retinol O-acyltransferase)(LRAT)	6.01441	9.09403	0.5486	2.8904	2.4775	0.0201	0.0857	0.1359	0.000815829	0.00508324	-3.35754
210	ZG16	zymogen granule protein 16(ZG16)	98.2666	93.0776	134.997	33.7215	17.924	5.289	3.1523	1.6755	7.79653e-05	0.00151812	-2.66322
211	CDH26	cadherin 26(CDH26)	0.68146	0.268247	0.0723	0.0659	0.1099	0.3665	1.09	0.3601	0.00345539	0.0125176	2.32143
212	TNFAIP8L3	TNF alpha induced protein 8 like 3(TNFAIP8L3)	1.76042	1.1787	1.1699	0.0786	1.0684	0.001	0.001	0.001	7.53053e-05	0.00151606	-4.12905
213	MARCH1	Membrane Associated Ring-CH-Type Finger 1	5.32595	7.12529	0.0364	0.0293	0.0655	0.1769	0.2979	0.2177	0.000173265	0.00218539	-2.05147
214	DNAH5	dynein axonemal heavy chain 5(DNAH5)	0.00949532	0.0412628	0.0334	0.0153	0.0066	0.1435	0.0636	0.0423	0.000413134	0.00348228	3.52334
215	GAST	gastrin(GAST)	120.814	19.5962	17.4921	2.5094	3.4036	0.7023	0.1902	0.1043	0.000740962	0.00481082	-4.15674
216	GMFG	glia maturation factor gamma(GMFG)	34.6824	28.4595	0.455	0.1592	0.4054	0.0287	0.0368	0.0173	4.89584e-07	0.000290754	-5.56479
217	GIMAP6	GTPase, IMAP family member 6(GIMAP6)	9.78281	10.8873	0.3625	0.0562	0.4038	0.001	0.001	0.001	1.33214e-06	0.000348521	-6.64642
218	VIM	vimentin(VIM)	224.437	202.27	9.2498	1.041	9.1855	0.4084	0.101	0.114	5.5004e-06	0.000499953	-5.94512
219	ADAP2	ArfGAP with dual PH domains 2(ADAP2)	5.23614	4.4216	1.2365	0.2892	1.4843	0.034	0.0057	0.0398	0.00104763	0.0058998	-3.74044
220	KCNK15	potassium two pore domain channel subfamily K member 15(KCNK15)	0.379988	0.207485	1.7364	3.8416	1.9361	0.6271	0.5484	0.1131	0.00259191	0.0103576	2.54454
221	LIMS2	LIM zinc finger domain containing 2(LIMS2)	12.1923	19.2265	0.3923	0.2325	0.5199	0.0617	0.022	0.0067	6.90932e-05	0.00145457	-5.01012
222	APOH	apolipoprotein H(APOH)	3.50557	0.827718	1.8171	0.2223	1.3756	0.0319	0.0411	0.0192	0.0157241	0.0363203	-2.02225
223	MT1E	metallothionein 1E(MT1E)	35.1608	338.687	45.3678	89	34.8546	0.7451	6.9487	4.1554	0.0146664	0.0344768	-2.78576
224	FAM227A	family with sequence similarity 227 member A(FAM227A)	0.105848	0.0784579	0.0504	0.0447	0.0354	0.2647	0.1528	0.1136	0.000106215	0.00174354	3.63532
225	SCG2	secretogranin II(SCG2)	38.4921	45.2695	10.7905	11.8597	3.2487	1.0768	1.7342	0.3493	0.000188551	0.0022937	-2.9319
226	CCDC150	coiled-coil domain containing 150(CCDC150)	0.270619	0.505717	0.0455	0.0619	0.0417	0.1606	0.4106	0.51	0.00497306	0.0159224	2.12076
227	GYPC	glycophorin C (Gerbich blood group)(GYPC)	13.5214	20.5434	0.2603	0.0616	0.2655	0.001	0.0065	0.001	5.06374e-06	0.000486022	-6.83548
228	ANO1	anoctamin 1(ANO1)	2.60963	1.74098	0.1644	0.6537	0.4822	5.5503	11.26	2.9811	0.00115165	0.00621636	2.18031
229	EFEMP1	EGF containing fibulin like extracellular matrix protein 1(EFEMP1)	19.894	19.5161	0.9013	0.0853	1.1885	0.0062	0.001	0.001	5.7873e-06	0.000500821	-6.95956
230	CHRDL2	chordin like 2(CHRDL2)	1.09373	3.09133	1.1454	0.2392	0.6072	0.047	0.0123	0.0397	0.0164644	0.0374573	-2.13267
231	MCAM	melanoma cell adhesion molecule(MCAM)	27.8306	36.6316	3.0698	0.2446	3.7139	0.0537	0.0178	0.0043	3.81177e-05	0.00109601	-5.97527
232	COL13A1	collagen type XIII alpha 1 chain(COL13A1)	2.28808	1.77303	0.2643	0.1033	0.182	0.0117	0.0195	0.0052	0.000191819	0.00231227	-3.07944
233	SCT	secretin(SCT)	65.3512	63.521	0.4491	3.8127	1.0142	0.1136	0.0496	0.0673	1.81221e-06	0.000348521	-5.47821
234	MYCT1	myc target 1(MYCT1)	3.39378	1.46969	0.5355	0.0529	0.72	0.001	0.001	0.001	7.29905e-05	0.00150691	-4.72714
235	ALDH1L1	aldehyde dehydrogenase 1 family member L1(ALDH1L1)	0.0666202	0.161274	0.1356	0.054	0.2309	2.1628	0.879	5.7169	0.000143101	0.00199363	5.43287
236	ROBO4	roundabout guidance receptor 4(ROBO4)	4.30878	2.68573	0.7793	0.0764	0.8908	0.001	0.0086	0.001	9.76554e-05	0.00170056	-4.90679
237	PRODH	proline dehydrogenase 1(PRODH)	45.1724	32.1934	0.1412	0.5809	0.1542	0.001	0.0132	0.001	9.79184e-06	0.000642592	-7.51033
238	ENPEP	glutamyl aminopeptidase(ENPEP)	39.286	60.2264	9.0164	8.2791	2.9984	1.3687	0.5002	0.0881	0.000881715	0.0053167	-3.74922
239	CD1D	CD1d molecule(CD1D)	7.80652	7.77789	1.1748	3.725	1.7395	0.1107	0.4588	0.4752	0.00246359	0.0100835	-2.10393
240	DRD1	dopamine receptor D1(DRD1)	0.327187	0.303368	0.0819	0.0785	0.1382	3.7103	0.7204	0.5041	0.000816743	0.00508655	3.36731
241	CHODL	chondrolectin(CHODL)	1.44563	1.50663	0.18	0.1725	0.1209	0.001	0.0182	0.001	0.00159192	0.00767291	-3.57019
242	GC	GC, vitamin D binding protein(GC)	68.392	39.2878	4.7883	3.6568	1.6169	0.6412	0.4417	0.052	0.000365924	0.00324073	-4.21633
243	SULT1B1	sulfotransferase family 1B member 1(SULT1B1)	99.5926	102.621	29.0104	51.8691	58.9329	1.0259	10.6551	3.5658	0.00467743	0.0152628	-2.57766
244	PRPH	peripherin(PRPH)	6.23018	4.38338	0.1753	0.1545	0.1235	0.0057	0.0173	0.001	0.000124139	0.00186546	-4.92743
245	KCNMA1	potassium calcium-activated channel subfamily M alpha 1(KCNMA1)	9.2906	10.6986	0.5724	0.8998	0.2481	0.0366	0.1075	0.0367	1.95909e-05	0.000803225	-3.79385
246	ERG	ERG, ETS transcription factor(ERG)	3.52831	2.01721	0.3387	0.0424	0.3797	0.001	0.001	0.001	2.69952e-05	0.000921861	-4.9668
247	ABCA13	ATP binding cassette subfamily A member 13(ABCA13)	0.203576	0.0840111	0.0408	0.0649	0.0751	0.4589	0.5147	0.1601	0.000453924	0.00365561	3.62175
248	DPEP1	dipeptidase 1 (renal)(DPEP1)	103.479	107.58	35.4224	19.2048	65.0016	0.3472	2.0737	5.7584	0.00339578	0.0123757	-3.29522
249	CDH5	cadherin 5(CDH5)	8.7802	5.66119	1.2746	0.1392	1.8871	0.0148	0.0308	0.0091	1.664e-05	0.000769254	-4.35928
250	FOLH1	folate hydrolase 1(FOLH1)	240.319	243.819	31.9156	137.286	151.87	7.0255	13.7525	16.516	0.000164475	0.0021437	-2.26957
251	CALCRL	calcitonin receptor like receptor(CALCRL)	5.96392	2.58689	0.4114	0.0746	0.5367	0.0077	0.001	0.005	0.000222163	0.00251596	-4.68701
252	TSPAN7	tetraspanin 7(TSPAN7)	39.5888	37.7008	7.7003	2.3766	1.4989	0.8621	0.5042	0.2664	1.6778e-05	0.000769254	-3.35996
253	SERPINE1	serpin family E member 1(SERPINE1)	10.6363	4.09051	3.8762	0.4014	6.4746	0.1689	0.0567	0.0847	0.00105564	0.0059283	-2.85317
254	HLA-DRB5	major histocompatibility complex, class II, DR beta 5(HLA-DRB5)	53.5737	19.7188	7.8271	4.305	0.9943	0.2626	0.0575	0.001	0.00317222	0.0118537	-5.55849
255	PCSK1N	proprotein convertase subtilisin/kexin type 1 inhibitor(PCSK1N)	16.9998	6.28437	4.7239	3.5041	1.0383	0.6811	0.562	0.1613	0.00328091	0.0121099	-2.14068
256	KCNH6	potassium voltage-gated channel subfamily H member 6(KCNH6)	1.8589	2.19821	4.2122	0.9202	0.2542	0.0304	0.0601	0.0125	0.00107149	0.0059817	-2.26649
257	CYTL1	cytokine like 1(CYTL1)	0.44633	0.419337	0.512	0.0402	0.4169	0.001	0.001	0.001	0.00182172	0.00835624	-2.41205
258	CXorf36	chromosome X open reading frame 36(CXorf36)	3.38697	2.11824	0.3915	0.039	0.4287	0.001	0.001	0.001	2.27599e-05	0.000858926	-4.96496
259	KDR	kinase insert domain receptor(KDR)	5.73578	2.88507	0.4923	0.0638	0.7601	0.001	0.0124	0.001	0.000171781	0.00217335	-5.05509
260	ADAMTS15	ADAM metallopeptidase with thrombospondin type 1 motif 15(ADAMTS15)	0.740214	0.43676	0.2178	0.0564	0.0827	0.4295	1.2173	0.6772	0.00140969	0.00709599	2.15654
261	ALPK3	alpha kinase 3(ALPK3)	0.511436	0.740832	0.0778	0.1824	0.2828	1.0969	1.2868	1.8453	0.000199565	0.00236066	2.63734
262	CLDN5	claudin 5(CLDN5)	13.7401	6.96192	1.2864	0.0812	0.7783	0.013	0.0062	0.001	5.62896e-05	0.00129818	-5.70434
263	FN1	fibronectin 1(FN1)	17.458	35.5609	1.063	0.178	1.6862	0.0426	0.0554	0.0333	3.25327e-06	0.000390151	-4.94475
264	SST	somatostatin(SST)	559.537	272.295	81.5398	26.9626	12.077	2.8676	3.4541	0.1974	0.000707846	0.00469447	-4.69584
265	CNRIP1	cannabinoid receptor interacting protein 1(CNRIP1)	6.05794	3.88034	0.209	0.0342	0.1316	0.001	0.001	0.001	6.82703e-06	0.000549638	-5.76619
266	SLC37A2	solute carrier family 37 member 2(SLC37A2)	8.93749	8.47854	0.2777	1.0928	0.6595	0.0301	0.0959	0.1001	0.000119498	0.00183891	-3.47772
267	ARHGEF15	Rho guanine nucleotide exchange factor 15(ARHGEF15)	2.88861	1.38048	0.365	0.053	0.3469	0.0088	0.001	0.001	0.000566442	0.0041267	-4.10789
268	CHGB	chromogranin B(CHGB)	54.3761	43.8008	9.6524	8.9134	1.6875	0.6914	0.201	0.0064	0.00293185	0.0112051	-4.91815
269	IGFBP1	insulin like growth factor binding protein 1(IGFBP1)	0.286157	0.225213	0.6211	0.1555	0.2253	8.3629	1.7976	2.219	6.77498e-05	0.0014446	4.61939
270	LGALS1	galectin 1(LGALS1)	183.174	231.826	18.5618	8.3326	15.3539	0.4696	1.5382	4.8173	0.000514505	0.00389701	-4.00839
271	PLA2G3	phospholipase A2 group III(PLA2G3)	0.478177	0.0678847	0.0466	0.1613	0.1729	0.6273	5.1244	6.0238	0.00201092	0.008863	4.93332
272	POSTN	periostin(POSTN)	4.35613	5.08695	0.3312	0.0334	0.3446	0.001	0.001	0.001	4.71269e-06	0.000477888	-5.73185
273	IL1RL1	interleukin 1 receptor like 1(IL1RL1)	2.88447	1.10969	0.5219	0.0694	0.6141	0.001	0.0196	0.0052	0.00260255	0.0103821	-3.44588
274	TMEM132E	transmembrane protein 132E(TMEM132E)	1.75058	2.64597	0.17	0.3937	0.1395	0.001	0.0083	0.021	0.00275253	0.010786	-3.5427
275	STAB1	stabilin 1(STAB1)	30.7003	17.3548	0.3902	0.0363	0.441	0.001	0.0044	0.001	1.8637e-06	0.000348521	-7.27817
276	EMCN	endomucin(EMCN)	4.21278	2.91939	0.5289	0.061	0.4652	0.0049	0.001	0.0103	0.00030398	0.0029475	-4.47852
277	MMP12	matrix metallopeptidase 12(MMP12)	4.02298	8.72949	1.6091	0.2422	3.0187	0.0999	0.001	0.0269	0.00711445	0.0203846	-4.07186
278	COL5A1	collagen type V alpha 1 chain(COL5A1)	10.0225	9.41855	0.2392	0.0291	0.3096	0.001	0.001	0.001	1.43231e-06	0.000348521	-6.58358
279	LINC00854	long intergenic non-protein coding RNA 854(LINC00854)	0.579908	0.219568	0.0885	0.019	0.114	0.7542	0.3044	0.3191	0.00288847	0.0111154	2.37073
280	TRPM6	transient receptor potential cation channel subfamily M member 6(TRPM6)	3.3099	10.576	0.3021	0.6379	0.3615	0.1691	0.0261	0.0142	0.00344076	0.0124849	-3.37382
281	SEMA6D	semaphorin 6D(SEMA6D)	20.5173	16.0791	4.4476	4.543	1.3471	0.5547	0.4208	0.0095	0.00812048	0.0223616	-3.62851
282	ANKFN1	ankyrin repeat and fibronectin type III domain containing 1(ANKFN1)	0.132563	0.0725243	0.0967	0.0691	0.0288	0.1466	0.6556	0.2633	0.000225943	0.00253954	3.89959
283	HLA-DRB1	major histocompatibility complex, class II, DR beta 1(HLA-DRB1)	265.117	318.198	247.331	106.111	22.8225	16.1773	1.7739	0.2803	0.00601857	0.0181037	-4.01043
284	SRPX	sushi repeat containing protein, X-linked(SRPX)	8.7363	7.46885	1.7962	0.1691	1.4357	0.0943	0.0636	0.0254	4.91754e-05	0.00122102	-3.55533
285	DUSP15	dual specificity phosphatase 15(DUSP15)	1.76816	0.842705	1.6179	0.0891	1.0342	0.0064	0.0432	0.0074	0.00774264	0.0216596	-2.22188
286	PPP1R14A	protein phosphatase 1 regulatory inhibitor subunit 14A(PPP1R14A)	5.71506	12.5036	0.6429	0.6555	0.4488	0.1794	0.0247	0.001	0.0058595	0.0177752	-4.47345
287	SPOCK2	SPARC/osteonectin, cwcv and kazal like domains proteoglycan 2(SPOCK2)	9.9548	9.36283	0.0353	0.0608	0.0186	0.3585	0.1499	0.0675	0.000315887	0.00300375	-2.89013
288	VSIG1	V-set and immunoglobulin domain containing 1(VSIG1)	1.62257	1.04233	0.7027	7.6958	0.7389	17.906	60.0421	13.0334	0.000117436	0.00182886	4.28368
289	PLXND1	plexin D1(PLXND1)	10.6538	5.33211	1.041	0.2209	1.3124	0.0137	0.1581	0.0833	0.00180622	0.00831109	-3.41979
290	MPDZ	multiple PDZ domain crumbs cell polarity complex component(MPDZ)	1.94801	2.8391	0.1028	0.0341	0.1244	0.001	0.001	0.0032	0.000100368	0.00170056	-4.51918
291	SULT4A1	sulfotransferase family 4A member 1(SULT4A1)	13.7474	10.0462	3.2895	9.2427	2.5066	0.2251	2.4978	0.1203	0.0212426	0.0454554	-2.2316
292	TMEM200A	transmembrane protein 200A(TMEM200A)	6.51221	8.56325	1.3973	0.5933	0.5071	0.4273	0.0676	0.0287	0.00310566	0.0116607	-2.99872
293	CLCA1	chloride channel accessory 1(CLCA1)	643.137	1010.68	338.909	376.324	120.66	6.4645	103.092	4.0865	0.0188006	0.0414037	-3.01335
294	COL6A2	collagen type VI alpha 2 chain(COL6A2)	89.1592	111.455	0.1114	0.0776	0.4657	0.0048	0.0076	0.01	5.47537e-07	0.000290754	-7.71204
295	ADAMTS7	ADAM metallopeptidase with thrombospondin type 1 motif 7(ADAMTS7)	2.20942	1.1457	0.298	0.029	0.2409	0.0037	0.0033	0.001	0.000176178	0.00219751	-3.89526
296	RHOJ	ras homolog family member J(RHOJ)	4.69219	5.10925	0.709	0.058	0.7648	0.0064	0.001	0.0202	0.00051215	0.00388988	-4.66935
297	CYP1A1	cytochrome P450 family 1 subfamily A member 1(CYP1A1)	0.618815	0.401618	74.5559	17.7222	43.1635	16.6305	0.555	1.5631	0.00875524	0.0236295	3.45939
298	ENPP2	ectonucleotide pyrophosphatase/phosphodiesterase 2(ENPP2)	62.4375	62.8984	0.5159	1.4961	0.2214	0.0683	0.1569	0.019	1.15891e-05	0.000687274	-5.59062
299	CTSW	cathepsin W(CTSW)	7.50664	6.02269	0.2037	0.1267	0.2032	0.013	0.0527	0.001	0.000806254	0.00504726	-4.72546
300	CCM2L	CCM2 like scaffolding protein(CCM2L)	2.2994	1.03742	0.1199	0.0238	0.0816	0.001	0.001	0.001	0.000143728	0.00199715	-4.21737
301	VWF	von Willebrand factor(VWF)	19.9817	7.9542	0.7744	0.088	1.0181	0.0248	0.0061	0.0361	0.000233159	0.00259187	-4.92694
302	MAP1B	microtubule associated protein 1B(MAP1B)	1.99481	1.7653	0.7363	0.0975	0.5001	0.0613	0.0263	0.0145	0.00199229	0.00881596	-2.19322
303	ITGA5	integrin subunit alpha 5(ITGA5)	17.1336	14.4128	1.0643	0.1333	1.506	0.107	0.0339	0.0362	3.4838e-05	0.00104788	-4.32141
304	SEMA6B	semaphorin 6B(SEMA6B)	5.2886	2.13888	0.8978	0.0455	0.81	0.0057	0.0212	0.001	0.000689382	0.0046191	-4.30187
305	NNMT	nicotinamide N-methyltransferase(NNMT)	5.9493	7.00287	0.1555	0.0212	0.2154	0.001	0.001	0.001	2.77394e-06	0.000363194	-6.11734
