## Supplementary material for "Organoid-derived Duodenum Intestine-Chip for preclinical drug assessment in a human relevant system": Figure3- source data 4. Enriched GO Terms from a List of Differentially Expressed Genes Common in Duodenum Intestine-Chip and Adult Intestine versus D

### Sheet: Supplementary Table 7
Supplementary Table 7. Enriched GO Terms from a List of Differentially Expressed Genes Common in Duodenum-Chip and Adult Intestine versus Duodenal Organoids
GO term	Description	Enrichment	Bonferroni p-value	Eliminated in REVIGO
GO:0007586	digestion	12.45	2.86e-11	0
GO:0016070	RNA metabolic process	0.16	0.00305	0
GO:0090304	nucleic acid metabolic process	0.26	0.00249	0
GO:0043062	extracellular structure organization	5.53	1.7e-09	0
GO:0065008	regulation of biological quality	1.96	1.73e-09	0
GO:0050896	response to stimulus	1.51	1.33e-08	0
GO:0010273	detoxification of copper ion	37.82	4.04e-07	1
GO:1990169	stress response to copper ion	37.82	4.04e-07	0
GO:0071280	cellular response to copper ion	24.01	1.14e-06	1
GO:0015850	organic hydroxy compound transport	8.22	1.31e-06	0
GO:0061687	detoxification of inorganic compound	35.59	6.1e-07	0
GO:0097501	stress response to metal ion	33.61	9.03e-07	0
GO:0032501	multicellular organismal process	1.51	2.37e-05	0
GO:0042221	response to chemical	1.74	8.29e-06	0
GO:0071294	cellular response to zinc ion	25.21	6.88e-06	1
GO:0071276	cellular response to cadmium ion	15.92	0.000203	1
GO:0044281	small molecule metabolic process	2.37	1.25e-06	0
GO:0009653	anatomical structure morphogenesis	2.15	3.19e-05	1
GO:0015711	organic anion transport	4.18	1.02e-05	0
GO:0022600	digestive system process	11.52	2.3e-05	1
GO:0051239	regulation of multicellular organismal process	1.85	0.000283	0
GO:0046688	response to copper ion	15.28	4.68e-05	1
GO:0042632	cholesterol homeostasis	10.34	6.86e-05	0
GO:0030198	extracellular matrix organization	4.83	1.41e-05	0
GO:0055092	sterol homeostasis	10.21	7.8e-05	1
GO:0006820	anion transport	3.84	4.14e-06	0
GO:0006882	cellular zinc ion homeostasis	18.33	7.08e-05	0
GO:0046686	response to cadmium ion	10.34	0.00124	1
GO:0033344	cholesterol efflux	23.38	0.0001	1
GO:0055069	zinc ion homeostasis	16.81	0.000135	1
GO:0071248	cellular response to metal ion	5.34	0.00319	1
GO:0001525	angiogenesis	4.92	1e-05	1
GO:0010038	response to metal ion	3.9	0.00228	1
GO:0032879	regulation of localization	1.94	0.000102	0
GO:0070887	cellular response to chemical stimulus	1.85	0.00118	1
GO:0040012	regulation of locomotion	2.82	6.19e-05	0
GO:2000145	regulation of cell motility	2.91	6.78e-05	1
GO:0010043	response to zinc ion	12	0.000353	0
GO:0009636	response to toxic substance	3.83	3.07e-05	1
GO:0009611	response to wounding	3.34	0.000497	0
GO:0051241	negative regulation of multicellular organismal process	2.53	0.000315	0
GO:0051186	cofactor metabolic process	3.52	0.000589	0
GO:0010035	response to inorganic substance	3.34	0.00152	0
GO:0001944	vasculature development	3.57	0.000239	1
GO:0006766	vitamin metabolic process	7.28	0.000725	0
GO:0006869	lipid transport	4.37	0.00165	0
GO:0048731	system development	1.63	0.00138	1
GO:0071241	cellular response to inorganic substance	4.73	0.0131	0
GO:0051179	localization	1.51	0.00194	0
GO:0006950	response to stress	1.73	0.00162	0
GO:0048856	anatomical structure development	1.53	0.00237	0
GO:0072358	cardiovascular system development	3.5	0.00035	0
GO:0035295	tube development	2.9	0.000191	0
GO:0050793	regulation of developmental process	1.81	0.0148	1
GO:0009888	tissue development	2.15	0.00113	1
GO:0030334	regulation of cell migration	2.79	0.00115	1
GO:0010876	lipid localization	4.28	0.00108	0
GO:0008643	carbohydrate transport	10.9	4.03e-05	0
GO:0048514	blood vessel morphogenesis	4	0.000195	1
GO:0048878	chemical homeostasis	2.51	0.00176	0
GO:0098754	detoxification	7.6	0.000459	0
GO:0042060	wound healing	3.42	0.00313	0
GO:0051270	regulation of cellular component movement	2.67	0.00063	1
GO:0006575	cellular modified amino acid metabolic process	5.31	0.0034	0
GO:0006811	ion transport	2.39	0.000561	0
GO:0001568	blood vessel development	3.6	0.000372	1
GO:0030301	cholesterol transport	10.43	0.00492	1
GO:0006641	triglyceride metabolic process	8.96	0.0041	0
GO:0032502	developmental process	1.48	0.011	0
GO:0008202	steroid metabolic process	4.55	0.00436	0
GO:0035239	tube morphogenesis	3.14	0.000625	0
GO:0072359	circulatory system development	2.68	0.003	1
GO:0045926	negative regulation of growth	4.38	0.00726	0
GO:0055088	lipid homeostasis	6.35	0.00881	0
GO:0034371	chylomicron remodeling	42.02	0.00668	1
GO:0006721	terpenoid metabolic process	8.17	0.000211	0
GO:0015918	sterol transport	8.9	0.0163	1
GO:0002576	platelet degranulation	6.3	0.00951	0
GO:1901615	organic hydroxy compound metabolic process	3.56	0.00279	0
GO:0050892	intestinal absorption	15.69	0.00837	1
GO:0001523	retinoid metabolic process	9.06	0.000259	1
GO:0007275	multicellular organism development	1.5	0.0384	1
GO:0046916	cellular transition metal ion homeostasis	6.72	0.015	1
GO:0042445	hormone metabolic process	5.63	0.000652	0
GO:0022603	regulation of anatomical structure morphogenesis	2.39	0.0186	1
GO:0007155	cell adhesion	2.5	0.0186	0
GO:0022610	biological adhesion	2.48	0.0201	0
GO:0016999	antibiotic metabolic process	6.07	0.0138	0
GO:0046903	secretion	2.39	0.00625	0
GO:0016101	diterpenoid metabolic process	8.49	0.000497	1
GO:0051180	vitamin transport	12.72	0.0285	0
GO:0097006	regulation of plasma lipoprotein particle levels	8.4	0.0251	0
GO:0006639	acylglycerol metabolic process	6.86	0.0377	1
GO:0032101	regulation of response to external stimulus	2.8	0.00405	0
GO:0016042	lipid catabolic process	3.95	0.0269	0
GO:0006638	neutral lipid metabolic process	6.79	0.041	0
GO:0006810	transport	1.55	0.0225	0
GO:0044241	lipid digestion	28.01	0.0306	0
GO:0034370	triglyceride-rich lipoprotein particle remodeling	28.01	0.0306	0
GO:0048513	animal organ development	1.68	0.0385	1
GO:0006720	isoprenoid metabolic process	6.94	0.00122	0
GO:0051234	establishment of localization	1.52	0.0404	1

### Sheet: Sheet1
		GO:0007155	-1.7905
		GO:0007586	-10.6421
		GO:0009653	-4.6819
		GO:0048513	-1.4815
		GO:0072359	-2.2676
		GO:0048856	-3.054
		GO:0022603	-1.8633
		GO:0050793	-2.9626
		GO:0007275	-1.9431
		GO:0009888	-2.7825
		GO:0048731	-3.1163
		GO:0022610	-1.7645
		GO:0032501	-5.585
		GO:0032502	-2.3487
		GO:0050896	-7.1911
		GO:0051179	-3.0747
		GO:0051186	-3.3107
		GO:0065008	-7.8297
		GO:0097501	-6.061
		GO:0071241	-3.0926
		GO:0046688	-4.5157
		GO:0046686	-3.9355
		GO:0010043	-3.4685
		GO:0010038	-3.6635
		GO:1901615	-2.0173
		GO:0043062	-8.2226
		GO:0016999	-1.7545
		GO:0015850	-6.1337
		GO:0006766	-3.1599
		GO:0006575	-2.5452
		GO:0006641	-2.4045
		GO:0006639	-1.6271
		GO:0090304	-8.3851
		GO:0097006	-1.6615
		GO:0042632	-4.3546
		GO:0055092	-4.2967
		GO:0045926	-2.2503
		GO:0044281	-4.7328
		GO:0006820	-4.2604
		GO:2000145	-3.4855
		GO:0030334	-2.7144
		GO:0051270	-2.5591
		GO:0040012	-3.5391
		GO:0042221	-5.1844
		GO:0002576	-2.0405
		GO:0032879	-3.6536
		GO:0030198	-4.3072
		GO:0034371	-2.1864
		GO:0034370	-1.5258
		GO:0033344	-3.8962
		GO:0006869	-3.1192
		GO:0015918	-2.0521
		GO:0030301	-2.4389
		GO:0034645	-4.2541
		GO:0010467	-4.8928
		GO:0061687	-6.061
		GO:0009611	-3.384
		GO:0032101	-1.618
		GO:0051180	-1.699
		GO:0006811	-2.4908
		GO:0042445	-1.8962
		GO:0044260	-1.699
		GO:0042060	-2.5654
		GO:0010876	-2.6799
		GO:0008202	-2.3391
		GO:0006638	-1.5884
		GO:0022600	-4.5952
		GO:0050892	-2.0074
		GO:0044241	-1.5258
		GO:0008643	-2.6556
		GO:0009605	-1.426
		GO:0070887	-3.6162
		GO:0009636	-3.4112
		GO:0098754	-2.6108
		GO:0009059	-3.9706
		GO:0019438	-2.0531
		GO:0018130	-1.9101
		GO:0006721	-2.1002
		GO:0016101	-1.7055
		GO:0001523	-1.9508
		GO:0044271	-3.2541
		GO:0051239	-4.5436
		GO:0046903	-1.7423
		GO:0006950	-3.0595
		GO:0016042	-1.5935
		GO:0016070	-8.5751
		GO:0048878	-2.6289
		GO:0006882	-4.1662
		GO:0055069	-3.8861
		GO:0046916	-1.9136
		GO:0006139	-2.1965
		GO:0006810	-1.5467
		GO:0051234	-1.308
		GO:1990169	-6.4101
		GO:0071248	-3.767
		GO:0071280	-6.2197
		GO:0071276	-4.7825
		GO:0010273	-6.4101
		GO:0006720	-1.4389
		GO:0055088	-2.2449
		GO:0071294	-5.1791
		GO:0001525	-3.7423
		GO:0048514	-2.6345
		GO:0072358	-3.02
		GO:0001944	-3.1965
		GO:0001568	-2.4401
		GO:0051241	-3.3116
		GO:2000026	-1.6289
		GO:0010035	-3.2644
		GO:0035239	-2.3316
		GO:0015711	-4.6091
		GO:0006351	-4.0255
		GO:0032774	-4.1925
		GO:0097659	-4.0241
		GO:0034654	-2.5768
		GO:0035295	-3.0146
